# TNFR2 Agonism as a Sex-Specific Therapy for Novel Osteoarthritis-Induced Cardiac Dysfunction

**DOI:** 10.64898/2026.07.06.736778

**Authors:** Pranav Prasoon, Kelly Tammen, Rebekah Russo, Aravind Meyyappan, Manushri Dalvi, Roman Fischer, Melanie Eschborn, Sreejita Arnab, Luke Brabbee, Lauren Schneider, Kayla Nguyen, David Mendelowitz, Matthew W Kay, John R. Bethea

## Abstract

Osteoarthritis (OA), a degenerative joint disease, is associated with increased systemic inflammation, chronic pain, and cardiovascular dysfunction. Epidemiological evidence establishes that OA increases the risk of cardiovascular disease (CVD) threefold, yet the causal role of OA’s contributions remains underexamined. We assessed cardiac function longitudinally following destabilization of the medial meniscus (DMM) surgery to induce osteoarthritis in mice. DMM-mice exhibited significant, sexually dimorphic alterations in echocardiographic parameters. Female DMM mice developed impaired relaxation with altered E/A ratios, increased E/e’ ratios, and prolonged intraventricular relaxation time with no change in ejection fraction, while male DMM mice showed progressive systolic dysfunction with decreasing ejection fraction, increased E/e’ ratio, and prolonged intraventricular contraction time. Transcriptomic profiles and biochemical analyses demonstrated divergent cellular responses involving fibrosis and oxidative stress in female mice, whereas autophagic and apoptotic responses were observed in male mice. Using a tumor necrosis factor 2 (TNFR2) agonist shown to reduce systemic inflammation, we investigated its potential therapeutic role in the context of OA-induced cardiovascular dysfunction. TNFR2 agonism proved to be effective both prophylactically and therapeutically for female diastolic dysfunction. While prophylactic and therapeutic administration delayed male systolic dysfunction, the efficacy declined over time. Our findings demonstrate evidence of a novel sexually dimorphic model of OA-induced CVD that recapitulates the sexually dimorphic pattern of patient phenotypes and a promising new therapeutic approach to CVD.

**Translational Relevance:** Osteoarthritis patients have higher, often unrecognized, cardiovascular risk, yet preclinical models linking joint disease to cardiac dysfunction remain unexplored. Using a murine preclinical model of OA reveals the key findings. First, OA alone drives sex-specific cardiac phenotypes - females develop diastolic dysfunction, whereas males develop progressive systolic impairment. Second, selective TNFR2 agonism prevents and reverses OA-induced diastolic dysfunction in female mice and delays systolic decline in males. These findings suggest sex-dependent cardiac monitoring in OA patients and indicate that TNFR2-targeted therapy will likely be a sex-informed intervention to provide cardioprotective benefit.

**Graphical Abstract:** 
