## Supplementary Table 1: List of Gene for Figure 4 for "TNFR2 Agonism as a Sex-Specific Therapy for Novel Osteoarthritis-Induced Cardiac Dysfunction"

### Sheet: Female top 50 from Fig 4
GeneID	Ensemle ID	Description
F930017D23Rik	ENSMUSG00000075184	Long non coding RNA
Gm10371	ENSMUSG00000072589	Long non coding RNA
Hbq1b	ENSMUSG00000073063	hemoglobin, theta 1B
Cyp1a1	ENSMUSG00000032315	cytochrome P450, family 1, subfamily a, polypeptide 1
C130050O18Rik	ENSMUSG00000044092	RIKEN cDNA C130050O18 gene
Msi1	ENSMUSG00000054256	musashi RNA-binding protein 1
Nectin4	ENSMUSG00000006411	nectin cell adhesion molecule 4
Dnajb13	ENSMUSG00000030708	DnaJ heat shock protein family (Hsp40) member B13
Clec5a	ENSMUSG00000029915	C-type lectin domain family 5, member a
Serpina1e	ENSMUSG00000072849	serine (or cysteine) peptidase inhibitor, clade A, member 1E
Milr1	ENSMUSG00000040528	mast cell immunoglobulin like receptor 1
Aurkb	ENSMUSG00000020897	aurora kinase B
Degs2	ENSMUSG00000021263	delta 4-desaturase, sphingolipid 2
Gm266	ENSMUSG00000010529	predicted gene 266
Dnmt3l	ENSMUSG00000000730	DNA methyltransferase 3-like
Acat3	ENSMUSG00000062480	acetyl-Coenzyme A acetyltransferase 3
Gm13680	ENSMUSG00000081400	predicted gene 13680
Ighg2b	ENSMUSG00000076613	immunoglobulin heavy constant gamma 2B
Pah	ENSMUSG00000020051	phenylalanine hydroxylase
Tekt2	ENSMUSG00000028845	tektin 2
Sptbn5	ENSMUSG00000074899	spectrin beta, non-erythrocytic 5
Fut2	ENSMUSG00000055978	fucosyltransferase 2
Erich3	ENSMUSG00000078161	glutamate rich 3
Bmal1	ENSMUSG00000055116	basic helix-loop-helix ARNT like 1
Bmp3	ENSMUSG00000029335	bone morphogenetic protein 3
Capn11	ENSMUSG00000058626	calpain 11
Otop1	ENSMUSG00000051596	otopetrin 1
Igfbpl1	ENSMUSG00000035551	insulin-like growth factor binding protein-like 1
Fam124b	ENSMUSG00000043230	family with sequence similarity 124, member B
Cilp2	ENSMUSG00000044006	cartilage intermediate layer protein 2
Sphkap	ENSMUSG00000026163	SPHK1 interactor, AKAP domain containing
Tmem163	ENSMUSG00000026347	transmembrane protein 163
Rab3b	ENSMUSG00000003411	RAB3B, member RAS oncogene family
Gprin3	ENSMUSG00000045441	GPRIN family member 3
Fcamr	ENSMUSG00000026415	Fc receptor, IgA, IgM, high affinity
Sfrp5	ENSMUSG00000018822	secreted frizzled-related sequence protein 5
Dkk3	ENSMUSG00000030772	dickkopf WNT signaling pathway inhibitor 3
Mybphl	ENSMUSG00000068745	myosin binding protein H-like
Myl7	ENSMUSG00000020469	myosin, light polypeptide 7, regulatory
Dlgap1	ENSMUSG00000003279	DLG associated protein 1
Sspo	ENSMUSG00000029797	SCO-spondin
Prdm6	ENSMUSG00000069378	PR domain containing 6
Cacna2d3	ENSMUSG00000021991	calcium channel, voltage-dependent, alpha2/delta subunit 3
Greb1	ENSMUSG00000036523	gene regulated by estrogen in breast cancer protein
Cacna2d2	ENSMUSG00000010066	calcium channel, voltage-dependent, alpha 2/delta subunit 2
Bmpr1b	ENSMUSG00000052430	bone morphogenetic protein receptor, type 1B
Bmp10	ENSMUSG00000030046	bone morphogenetic protein 10
Cpne5	ENSMUSG00000024008	copine V
Lmntd1	ENSMUSG00000054966	lamin tail domain containing 1
Alox8	ENSMUSG00000020891	arachidonate 8-lipoxygenase

### Sheet: Male top 50 from Fig 4
Gene ID	Ensemle ID	Description
Gm4841	ENSMUSG00000068606	predicted gene 4841
Kcna6	ENSMUSG00000038077	potassium voltage-gated channel, shaker-related, subfamily, member 6
E330017L17Rik	ENSMUSG00000086369	RIKEN cDNA E330017L17 gene
Gm12185	ENSMUSG00000048852	predicted gene 12185
Crb1	ENSMUSG00000063681	crumbs family member 1, photoreceptor morphogenesis associated
Kif6	ENSMUSG00000023999	kinesin family member 6
Amph	ENSMUSG00000021314	amphiphysin
Myh7	ENSMUSG00000053093	myosin, heavy polypeptide 7, cardiac muscle, beta
Stk32a	ENSMUSG00000039954	serine/threonine kinase 32A
Tmem26	ENSMUSG00000060044	transmembrane protein 26
Kcna1	ENSMUSG00000047976	potassium voltage-gated channel, shaker-related subfamily, member 1
Capn11	ENSMUSG00000058626	calpain 11
N-R5-8s1	MGI:4421735	No ensemble ID associated
Rnu11	ENSMUSG00000077323	U11 small nuclear RNA
Ube2l6	ENSMUSG00000027078	ubiquitin-conjugating enzyme E2L 6
Slc4a1	ENSMUSG00000006574	solute carrier family 4 (anion exchanger), member 1
Apol11b	ENSMUSG00000091694	apolipoprotein L 11b
Grin2c	ENSMUSG00000020734	glutamate receptor, ionotropic, NMDA2C (epsilon 3)
Matn4	ENSMUSG00000016995	matrilin 4
Tent5c	ENSMUSG00000044468	terminal nucleotidyltransferase 5C
Alox15	ENSMUSG00000018924	arachidonate 15-lipoxygenase
Cbr2	ENSMUSG00000025150	carbonyl reductase 2
Lonrf3	ENSMUSG00000016239	LON peptidase N-terminal domain and ring finger 3
Abcc3	ENSMUSG00000020865	ATP-binding cassette, sub-family C member 3
Zfp941	ENSMUSG00000060314	zinc finger protein 941
Lgi3	ENSMUSG00000033595	leucine-rich repeat LGI family, member 3
Snca	ENSMUSG00000025889	synuclein, alpha
Slc39a11-204	ENSMUSG00000041654	solute carrier family 39 (metal ion transporter), member 11
Gm14296	ENSMUSG00000074527	predicted gene 14296
2310065F04Rik	ENSMUSG00000087410	RIKEN cDNA 2310065F04 gene
Klk14	ENSMUSG00000044737	kallikrein related-peptidase 14
Cdt1	ENSMUSG00000006585	chromatin licensing and DNA replication factor 1
Clip1	ENSMUSG00000049550	CAP-GLY domain containing linker protein 1
Pvrig	ENSMUSG00000109713	poliovirus receptor related immunoglobulin domain containing
Adamtsl2	ENSMUSG00000036040	ADAMTS-like 2
Cmah	ENSMUSG00000016756	cytidine monophospho-N-acetylneuraminic acid hydroxylase
Hsp90aa1	ENSMUSG00000021270	heat shock protein 90, alpha (cytosolic), class A member 1
Slc6a14	ENSMUSG00000031089	solute carrier family 6 (neurotransmitter transporter), member 14
Mlc1	ENSMUSG00000035805	megalencephalic leukoencephalopathy with subcortical cysts 1 homolog (human)
Elovl6	ENSMUSG00000041220	ELOVL fatty acid elongase 6
Slc44a3	ENSMUSG00000039865	solute carrier family 44, member 3
Acoxl	ENSMUSG00000027380	acyl-Coenzyme A oxidase-like
Muc1	ENSMUSG00000042784	mucin 1, transmembrane
Nr4a3	ENSMUSG00000028341	nuclear receptor subfamily 4, group A, member 3
Gm6852	ENSMUSG00000115125	predicted gene 6852
Gm38057	ENSMUSG00000102143	predicted gene, 38057
Eef1akmt2	ENSMUSG00000030960	EEF1A lysine methyltransferase 2
Cxcr5	ENSMUSG00000047880	C-X-C motif chemokine receptor 5
Tnfsf18	ENSMUSG00000066755	tumor necrosis factor (ligand) superfamily, member 18
S100a9	ENSMUSG00000056071	S100 calcium binding protein A9 (calgranulin B)

### Sheet: Female Fibrosis from Fig 4
Gene ID	Ensemle ID	Description
Cyr61	ENSMUSG00000028195	N/A
Adamts7	ENSMUSG00000032363	ADAM metallopeptidase with thrombospondin type 1 motif 7
Col13a1	ENSMUSG00000058806	collagen, type XIII, alpha 1
Fbn2	ENSMUSG00000024598	fibrillin 2
Nphp3	ENSMUSG00000032558	nephronophthisis 3 (adolescent)
Zfp469	ENSMUSG00000043903	zinc finger protein 469
Adamts6	ENSMUSG00000046169	ADAM metallopeptidase with thrombospondin type 1 motif 6
Ndnf	ENSMUSG00000049001	neuron-derived neurotrophic factor
Clasp1	ENSMUSG00000064302	CLIP associating protein 1
Adamts3	ENSMUSG00000043635	ADAM metallopeptidase with thrombospondin type 1 motif 3
Adamts15	ENSMUSG00000033453	ADAM metallopeptidase with thrombospondin type 1 motif 15
Adamts18	ENSMUSG00000053399	ADAM metallopeptidase with thrombospondin type 1 motif 18
Adamts19	ENSMUSG00000053441	ADAM metallopeptidase with thrombospondin type 1 motif 19
Clasp2	ENSMUSG00000033392	CLIP associating protein 2
Mia3	ENSMUSG00000056050	MIA SH3 domain ER export factor 3
Col4a5	ENSMUSG00000031274	collagen, type IV, alpha 5
Nf1	ENSMUSG00000020716	neurofibromin 1
Loxl4	ENSMUSG00000025185	lysyl oxidase-like 4
Adamtsl2	ENSMUSG00000036040	ADAMTS-like 2
Lgals3bp	ENSMUSG00000033880	lectin, galactoside-binding, soluble, 3 binding protein
Tnxb	ENSMUSG00000033327	tenascin XB
Emilin1	ENSMUSG00000029163	elastin microfibril interfacer 1
Ltbp4	ENSMUSG00000040488	latent transforming growth factor beta binding protein 4
Serpine1	ENSMUSG00000037411	serine (or cysteine) peptidase inhibitor, clade E, member 1
Tgfb1	ENSMUSG00000002603	transforming growth factor, beta 1
Serpina1e	ENSMUSG00000072849	serine (or cysteine) peptidase inhibitor, clade A, member 1E
Mmp9	ENSMUSG00000017737	matrix metallopeptidase 9
Mfap4	ENSMUSG00000042436	microfibrillar-associated protein 4
Mmp2	ENSMUSG00000031740	matrix metallopeptidase 2
Efemp2	ENSMUSG00000024909	epidermal growth factor-containing fibulin-like extracellular matrix protein 2
Loxl1	ENSMUSG00000032334	lysyl oxidase-like 1
Fbln1	ENSMUSG00000006369	fibulin 1
Serpinf1	ENSMUSG00000000753	serine (or cysteine) peptidase inhibitor, clade F, member 1
Tgfbi	ENSMUSG00000035493	transforming growth factor, beta induced
Crispld2	ENSMUSG00000031825	cysteine-rich secretory protein LCCL domain containing 2
Smoc2	ENSMUSG00000023886	SPARC related modular calcium binding 2
Loxl2	ENSMUSG00000034205	lysyl oxidase-like 2
Fn1	ENSMUSG00000026193	fibronectin 1
Lcp1	ENSMUSG00000021998	lymphocyte cytosolic protein 1
Ctss	ENSMUSG00000038642	cathepsin S
Smoc1	ENSMUSG00000021136	SPARC related modular calcium binding 1
Mmp23	ENSMUSG00000029061	matrix metallopeptidase 23
Serping1	ENSMUSG00000023224	serine (or cysteine) peptidase inhibitor, clade G, member 1
Fbln5	ENSMUSG00000021186	fibulin 5
Prdx4	ENSMUSG00000025289	peroxiredoxin 4
Serpina1d	ENSMUSG00000071177	serine (or cysteine) peptidase inhibitor, clade A, member 1D
Serpina3g	ENSMUSG00000041481	serine (or cysteine) peptidase inhibitor, clade A, member 3G
Reck	ENSMUSG00000028476	reversion-inducing-cysteine-rich protein with kazal motifs
Anxa2	ENSMUSG00000032231	annexin A2

### Sheet: Male Apoptosis from Fig 4
Gene ID	Ensemle ID	Description
Hrk	ENSMUSG00000046607	harakiri, BCL2 interacting protein (contains only BH3 domain)
Xkr8	ENSMUSG00000037752	X-linked Kx blood group related 8
Gadd45b	ENSMUSG00000015312	growth arrest and DNA-damage-inducible 45 beta
Htr1b	ENSMUSG00000049511	5-hydroxytryptamine (serotonin) receptor 1B
Stk26	ENSMUSG00000031112	serine/threonine kinase 26
Acvr1c	ENSMUSG00000026834	activin A receptor, type IC
Pls1	ENSMUSG00000049493	plastin 1 (I-isoform)
Foxa2	ENSMUSG00000037025	forkhead box A2
Pou2af1	ENSMUSG00000032053	POU domain, class 2, associating factor 1
Ptprf	ENSMUSG00000033295	protein tyrosine phosphatase receptor type F
Snca	ENSMUSG00000025889	synuclein, alpha
Aifm3	ENSMUSG00000022763	apoptosis-inducing factor, mitochondrion-associated 3
Gata1	ENSMUSG00000031162	GATA binding protein 1
Tnfrsf23	ENSMUSG00000037613	tumor necrosis factor receptor superfamily, member 23
Foxs1	ENSMUSG00000074676	forkhead box S1
Capn11	ENSMUSG00000058626	calpain 11
Slc7a4	ENSMUSG00000022756	solute carrier family 7 (cationic amino acid transporter, y+ system), member 4
Plk3	ENSMUSG00000028680	polo like kinase 3
Tbc1d25	ENSMUSG00000039201	TBC1 domain family, member 25
Trim10	ENSMUSG00000073400	tripartite motif-containing 10
Foxp3	ENSMUSG00000039521	forkhead box P3
Il3ra	ENSMUSG00000068758	interleukin 3 receptor, alpha chain
